# A mutation in *Themis* contributes to peanut-induced oral anaphylaxis in CC027 mice

**DOI:** 10.1101/2023.09.13.557467

**Authors:** Ellen L. Risemberg, Johanna M. Smeekens, Marta C. Cruz Cisneros, Brea K. Hampton, Pablo Hock, Colton L. Linnertz, Darla R. Miller, Kelly Orgel, Ginger D. Shaw, Fernando Pardo Manuel de Villena, A. Wesley Burks, William Valdar, Michael D. Kulis, Martin T. Ferris

## Abstract

**Background:** The development of peanut allergy is due to a combination of genetic and environmental factors, although specific genes have proven difficult to identify. Previously, we reported that peanut-sensitized CC027/GeniUnc (CC027) mice develop anaphylaxis upon oral challenge to peanut, unlike C3H/HeJ (C3H) mice.

**Objective:** To determine the genetic basis of orally-induced anaphylaxis to peanut in CC027 mice.

**Methods:** A genetic mapping population between CC027 and C3H mice was designed to identify the genetic factors that drive oral anaphylaxis. A total of 356 CC027xC3H backcrossed mice were generated, sensitized to peanut, then challenged to peanut by oral gavage. Anaphylaxis and peanut-specific IgE were quantified for all mice. T-cell phenotyping was conducted on CC027 and five additional CC strains.

**Results:** Anaphylaxis to peanut was absent in 77% of backcrossed mice, with 19% showing moderate anaphylaxis, and 4% having severe anaphylaxis. A total of eight genetic loci were associated with variation in response to peanut challenge, six associated with anaphylaxis (temperature decrease) and two associated with peanut-specific IgE levels. There were two major loci that impacted multiple aspects of the severity of acute anaphylaxis, at which the CC027 allele was associated with worse outcome. At one of these loci, CC027 has a private genetic variant in the *Themis* (thymocyte-expressed molecule involved in selection) gene. Consistent with *Themis*’ described functions, we found that CC027 have more immature T cells with fewer CD8+, CD4+, and CD4+CD25+CD127- regulatory T cells.

**Conclusion:** Our results demonstrate a key role for *Themis* in the orally-reactive CC027 mouse model of peanut allergy.
