## Supplemental Table 1 for "A mutation in *Themis* contributes to peanut-induced oral anaphylaxis in CC027 mice"

### Sheet: Sheet1
PHENOTYPE	MEAN/RANGE IN CC027	MEAN/RANGE IN C3H/HeJ	MEAN (RANGE) IN BCs	HERITABILITY ESTIMATE (INBRED PARENTS)	HERITABILITY ESTIMATE (BCs)
Baseline temp	38.0 (37.6-38.5) °C	38.0 (37.3-38.3) °C	38.0 (36.0-39.1) °C	0.01	0.04 (0-0.15)
Temp at 15 min	35.3 (33.5-37.6) °C	38.03 (36.3-38.9) °C	36.3 (31.8-38.9) °C	0.56	0.21 (0.09-0.37)
Temp at 30 min	36.5 (35.7-37.3) °C	38.01 (34.8-38.7) °C	36.8 (29.2-28.8) °C	0.31	0.26 (0.11-0.44)
Temp at 45 min	37.1 (35.9-37.6) °C	38.0 (34.2-38.7) °C	37.1 (27.4-38.7) °C	0.32	0.16 (0.04-0.33)
Temp at 60 min	37.5 (36.5-38.0) °C	38.2 (35.6-38.9) °C	37.2 (25.8-39.0) °C	0.31	0.12 (0.02-0.27)
Peanut-specific IgE (PNsIgE)	5.9 (0.2-14.4) µg/mL	4.0 (0.2-8.3) µg/mL	18.2 (0-69.7) µg/mL	0.12	0.28 (0.13-0.45)
Symptom score	N/A	N/A	0.4 (0-4) *use median or mode instead of mean?	N/A	0.15 (0.04-0.31)
Temp - area above the curve (AAC)	78.0 (6.15-123.75)	-2.475 (-44.25-164.25)	65.5 (-58.5-471.0)	0.28	0.20 (0.08-0.35)
Minimum temperature	35.3 (33.5-37.3) °C	37.51 (34.2-38.1) °C	35.9 (25.8-38.4) °C	0.47	0.21 (0.08-0.38)
Time of minimum temperature	18.3 (15-30) minutes	13.5 (0-60) minutes	21.2 (0-60) minutes	0.09	0.09 (0.01-0.21)
Cluster	N/A	N/A	1.3 (1-3)	N/A	0.16 (0.05-0.32)
