## Supplemental Table 2 for "A mutation in *Themis* contributes to peanut-induced oral anaphylaxis in CC027 mice"

### Sheet: themis-Tcell-analysis
Phenotype			Linear regression results		Tukey's HSD results
Tissue	Phenotype	Abbreviation	beta	pval	Number of significant comparisons with CC027	Strains significantly different from CC027
Lymph node	Live T cells	Live.LN.T	0.000437331	0.995831	0
Lymph node	CD3+ T cells (total)	CD3T.LN.T	-0.00398499	0.962023	0
Lymph node	CD3+ T cells (proportion)	LN_CD3Tper	-0.0908628	0.27274	1	CC019
Lymph node	CD4+ T cells (total)	CD4T.LN.T	0.0110028	0.895392	0
Lymph node	CD4+ T cells (proportion)	LN_CD4Tper	0.0788243	0.342602	1	CC026
Lymph node	Regulatory T cells (total)	Treg.LN.T	-0.00358181	0.965863	0
Lymph node	Regulatory T cells (proportion)	LN_Tregper	0.0426525	0.609522	1	CC061
Lymph node	CD8+ T cells (total)	CD8T.LN.T	-0.0563638	0.498996	0
Lymph node	CD8+ T cells (proportion)	LN_CD8Tper	-0.101585	0.218924	1	CC026
Lymph node	Double negative T cells (total)	DNT.LN.T	0.218086	0.00546304	1	CC019
Lymph node	Double negative T cells (proportion)	LN_DNTper	0.177622	0.0270351	1	CC019
Lymph node	Double positive T cells (total)	DPT.LN.T	0.039095	0.639792	0
Lymph node	Double positive T cells (proportion)	LN_DPTper	0.0841061	0.310719	1	CC061
Spleen	Live T cells	Live.Spl.T	-0.18931	0.0178232	1	CC061
Spleen	CD3+ T cells (total)	CD3T.Spl.T	-0.241697	0.0018177	2	CC019,CC061
Spleen	CD3+ T cells (proportion)	Spl_CD3Tper	-0.151809	0.0632345	1	CC019
Spleen	CD4+ T cells (total)	CD4T.Spl.T	-0.294007	6.63001e-05	2	CC019,CC061
Spleen	CD4+ T cells (proportion)	Spl_CD4Tper	-0.214163	0.00675534	2	CC007,CC061
Spleen	Regulatory T cells (total)	Treg.Spl.T	-0.325919	3.99507e-06	4	CC007,CC019,CC026,CC061
Spleen	Regulatory T cells (proportion)	Spl_Tregper	-0.188521	0.0188829	2	CC026,CC061
Spleen	CD8+ T cells (total)	CD8T.Spl.T	-0.300213	4.07042e-05	3	CC019,CC026,CC061
Spleen	CD8+ T cells (proportion)	Spl_CD8Tper	-0.311644	1.54689e-05	3	CC019,CC026,CC061
Spleen	Double negative T cells (total)	DNT.Spl.T	0.25748	0.000761263	3	CC019,CC026,CC061
Spleen	Double negative T cells (proportion)	Spl_DNTper	0.35929	7.06748e-08	4	CC007,CC019,CC026,CC061
Spleen	Double positive T cells (total)	DPT.Spl.T	-0.0190866	0.82063	1	CC061
Spleen	Double positive T cells (proportion)	Spl_DPTper	0.184124	0.022159	2	CC007,CC019
Thymus	Live T cells	Live.Thy.T	-0.131109	0.109429	0
Thymus	CD3+ T cells (total)	CD3T.Thy.T	-0.029283	0.726153	0
Thymus	CD3+ T cells (proportion)	Thy_CD3Tper	0.0960614	0.245666	1	CC026
Thymus	CD4+ T cells (total)	CD4T.Thy.T	0.0478695	0.566266	0
Thymus	CD4+ T cells (proportion)	Thy_CD4Tper	0.234008	0.00257506	3	CC019,CC026,CC061
Thymus	Regulatory T cells (total)	Treg.Thy.T	0.111924	0.174359	1	CC026
Thymus	Regulatory T cells (proportion)	Thy_Tregper	0.14057	0.0850564	2	CC007,CC026
Thymus	CD8+ T cells (total)	CD8T.Thy.T	0.00179295	0.982908	0
Thymus	CD8+ T cells (proportion)	Thy_CD8Tper	0.0868719	0.294791	0
Thymus	Double negative T cells (total)	DNT.Thy.T	-0.251509	0.00102249	1	CC019
Thymus	Double negative T cells (proportion)	Thy_DNTper	-0.249076	0.00117032	2	CC026,CC061
Thymus	Double positive T cells (total)	DPT.Thy.T	-0.12343	0.132791	0
Thymus	Double positive T cells (proportion)	Thy_DPTper	-0.16428	0.0421403	1	CC026
